# Culture Conditions Differentially Regulate the Inflammatory Niche and Cellular Phenotype of Tracheo-Bronchial Basal Stem Cells

**DOI:** 10.1101/2024.09.04.611264

**Authors:** Shubha Murthy, Denise A. Seabold, Lalit K. Gautam, Adrian M. Caceres, Rosemary Sease, Ben A. Calvert, Shana Busch, Aaron Neely, Crystal N. Marconett, Amy L. Ryan

**Author notes:** These authors contributed equally to this manuscript (Shubha Murthy, Crystal N. Marconett). Correspondence: *Amy L Ryan (*).

## Abstract

Human bronchial epithelial cells (HBECs) derived from the tracheo-bronchial regions of human airways provide an excellent *in vitro* model for studying pathological mechanisms and evaluating therapeutics in human airway cells. This cell population comprises a mixed population of basal cells (BCs), the predominant stem cell in airways capable of both self-renewal and functional differentiation. Despite their potential for regenerative medicine, BCs exhibit significant phenotypic variability in culture. To investigate how culture conditions influence BC phenotype and function, we expanded three independent BC isolates in three media, airway epithelial cell growth medium (AECGM), dual-SMAD inhibitor (DSI)-enriched AECGM, and Pneumacult Ex plus (PEx+). Extensive RNA sequencing, immune assays and electrical measurements revealed that PEx+ media significantly drove cell proliferation and a broad pro-inflammatory phenotype in BCs. In contrast, BCs expanded in AECGM, displayed increased expression of structural and extracellular matrix components at high passage. Whereas culture in AECGM increased expression of some cytokines at high passage, DSI suppressed inflammation altogether thus implicating TGF-β in BC inflammatory processes. Differentiation capacity declined with time in culture irrespective of expansion media except for PLUNC expressing secretory cells that were elevated at high passage in AECGM and PEx+ suggestive of an immune modulatory role of PLUNC in BCs. These findings underscore the profound impact of media conditions on inflammatory niche and function of *in vitro* expanded BCs. The broad pro-inflammatory phenotype driven by PEx+ media, in particular, should be considered in the development of cell-based models for airway diseases and therapeutic application.

**NEW & NOTEWORTHY:** Airway basal cells, vital for airway regeneration and potential therapies, show significant changes based on culture conditions. Our study reveals that media composition and culture duration greatly affect basal cell properties with profound changes in the pro-inflammatory phenotype and extracellular matrix deposition driven by changes in growth conditions. These results underscore the critical impact of culture conditions on BC phenotype, influencing cell-based models for airway disease research and therapy.
