## Supplemental Tables for "Culture Conditions Differentially Regulate the Inflammatory Niche and Cellular Phenotype of Tracheo-Bronchial Basal Stem Cells"

### Sheet: Table S1 Donors
Donor #	Sex	Age	Race	COD	Smoking Status	Medical History
1	M	68	Caucasian	CVA/Stroke	Non-smoker	Surgical repair of descending aortic aneurysm and heart valve
2	M	58	Caucasian	Acute Ischemic Stroke	Not Listed	No significant medical history; tissue sample suggests smoker
3	F	19	Black	Anoxia	Non-Smoker	Anoxia due to probable pulmonary embolism. Non-drug user
4	F	59	Caucasian	Anoxia (PEA arrest)	Non-smoker	Pulmonary hypertension & kidney failure past 10 years
5	M	24	Hispanic	Head Trauma Blunt Injury	Not Listed	Healthy
6	Unknown	Unknown	Unknown	Unknown	Unknown	Unknown

### Sheet: Table S2 Medias
	Growth Media	Component 1	Component 2	Supplement	Final Concentration	Company	Catalog #
1	Airway Epithelial Cell Basal Media	Airway Epithelial Cell Basal Media				PromoCell	C-21260
		Airway Epithelial Cell Growth Medium SupplementMix				PromoCell	C-39165
				Bovine Pituitary Extract	0.004mL/mL
				rh EGF	10ng/mL
				rh Insulin	5µg/mL
				Hydrocortisone	0.5µg/mL
				Epinephrine	0.5µg/mL
				Tri-iodo-L-thyronine	6.7ng/mL
				rh Transferrin	10µg/mL
				Retinoic Acid	0.1ng/mL
				Primocin	100 μg/ml	InvivoGen	ant-pm-2
2	AECGM+DSI (DSI)	AECGM			As above
				A-83-01	0.1µM	Selleckchem	S7692
				Dorsomorphin (DMH1)	0.1µM	Selleckchem	7146
				Primocin	100 μg/ml	InvivoGen	ant-pm-2
3	PneumaCult™-Ex Plus Medium (Pex+)	PneumaCult™-Ex Plus Basal Medium				StemCell Technologies	5041
		PneumaCult™-Ex Plus 50X Supplement		Not Specified	Not Specified		5042
				Hydrocortisone	0.48µg/mL		7925
				Primocin	100 μg/ml	InvivoGen	ant-pm-2
4	BronchiaLife ™ Epithelial Medium Complete kit					LifeLine	LL-0023
		BronchialLife Basal Medium				LifeLine	LM-0007
		BronchialLIfe Life Factors kit					LS-1047
			HLL Supplement LifeFactor	HSA	500µg/mL	LifeLine	LS-1001
				Linoleic Acid	0.6µM	LifeLine
				Lecithin	0.6µg/mL
			L-Glutamine LifeFactor	L-Glutamine	6mM	LifeLine	LS-1031
			ExtractPTM LifeFactor	Not Specified	0.004	LifeLine	LS-1037
			TM1 LifeFactor	Epinephrine	1µM	LifeLine	LS-1055
				Transferrin PS	5µg/mL
				T3	10nM
				Hydrocortisone	0.1µg/mL
				rh EGF	5ng/mL
				rh Insulin	5µg/mL
			Gentamicin and Amphotericin B	Gentamicin	30µg/mL		LS-1104
				Amphotericin B	15ng/mL
5	Bronchial Epithelial Cell Growth Medium Bullet kit					Lonza	CC-3170
		Bronchial Epithelial Growth Medium SingleQuots™ Supplements and Growth Factors				Lonza	CC-4175
				Bovine Pituitary Extract	not specified
				Insulin	not specified
				Hydrocortisone	not specified
				Gentamycin	not specified
				Retinoic Acid	not specified
				Transferrin	not specified
				Triiodothyronine	not specified
				Epinephrine	not specified
				hEGF	not specified
				Gentamicin/Amphoterici- B	not specified

### Sheet: Table S3 Antibodies
Antibody #	Antibody	Host	Application	Dilution for WB	Dilution for IF	Vendor	Catalog #	Diluent for WB	Diluent for IF
1	ANXA	Rabbit	WB	1/1000		Cell Signaling Technology	32934	5%BSA in TTBS
2	ß-Actin	Rabbit	WB	1/1000		GeneTex	GTX109639	5% NFDM in TTBS
3	CENPA	Mouse	WB	1/500		Thermo Fisher	MA1-20832	5% NFDM in TTBS
4	Cytokeratin 5	Chicken	IF		1/500	Biolegend	905901		PBS
5	Cytokeratin 5	Rabbit	IF		1/500	Abcam	52635		PBS
6	Fibronectin1	Rabbit	WB	1/1000		Cell Signaling Technology	26836s	5% NFDM in TTBS
7	p63α	Rabbit	IF		1/100	Cell Signaling Technology	4892		PBS
8	Vimentin1	Rabbit	WB	1/500		Cell Signaling Technology	5741	3%BSA in TTBS
9	P63αdeltaN	Rabbit	IF		1/100	Cell Signaling Technology	67825S		PBS
10	Acetylated Tubulin	Mouse	IF		1/250	Abcam	ab24610		PBS
11	PLUNC	Goat	IF		1/250	R&D Systems	AF1897		PBS
12	CC10	Rabbit	IF		1/250	Thermo/Proteintech	26909-1-AP		PBS
13	Mucin5AC	Mouse	IF		1/250	Abcam	ab3649		PBS
14	Anti-Rabbit IgG-HRP	Goat	WB	1/2000		Abcam	ab6721	5% NFDM in TTBS	PBS
15	Anti-Mouse IgG-HRP	Horse	WB	1/2000		Cell Signaling Technology	7076s	5% NFDM in TTBS	PBS
16	Anti-Mouse IgG-AF647	Donkey	IF		1/500	Thermo Fisher	A31571		PBS
17	Anti-Rabbit IgG-AF568	Donkey	IF		1/500	Thermo Fisher	A10042		PBS
18	Anti-Chicken IgG-488	Donkey	IF		1/500	Invitogen	SA17200		PBS
19	Anti-Goat-AF488	Donkey	IF		1/500	Thermo Fisher	A11055		PBS
20	Anti-Rabbit IgG-AF488	Donkey	IF		1/500	Thermo Fisher	A12379		PBS
21	Phalloidin-405		IF		1/400	Invitogen	A30104		PBS
22	Phalloidin-647		IF		1/400	Thermo Fisher	A22287		PBS
23	DAPI		IF		1/1000	MilliporeSigma	10236276001		PBS

### Sheet: Table S4 Seq Read Counts
Name	# Files	Sample	Rep	Raw reads	Aligned Reads (8 samples)	Incl. # samples	Final # reads
AF3_S3	8	P1 AECGM	1	53251578	47212082	2024-01-07	41306139
						46575911
AF4_S4	8	P1 DSI	1	85421914	76265610	2024-01-04	37815864
						42358894
AF5_S5	8	P1 PEX	1	86418396	79365747	2024-01-04	39356025
						42853312
AF6_S6	8	P1 AECGM	2	80456030	71163308	2024-01-05	44321397
						50088350
AF7_S7	8	P1 DSI	2	74469478	65761256	2024-01-05	40946955
						46354162
AF8_S8	8	P1 PEX	2	44420698	40610818
AF9_S9	8	P4 AECGM	1	79039614	69447292	2024-01-05	43219411
						49166485
AF10_S10	8	P4 DSI	1	67736361	58865015	2024-01-06	43415936
						49968133
AF11_S11	8	P4 PEX	1	105203564	92623046	1,2,3,4	45936162
						52178286
AF12_S12	8	P4 AECGM	2	35176744	30917725
AF13_S13	8	P4 DSI	2	98548992	85607151	1,2,3,4	42358452
						48764640
AF14_S14	8	P4 PEX	2	132509252	115127683	1,2,3	42990691
						49,364,892 raw

### Sheet: Table S5 IPA Pex AECGM
Pathway	PEX_FDRpval	PEX_logBHPval	PEX_Zscore	AECGM_FDR_Pval	AECGM_logBHPval	AECGM_Zscore
Cell cycle replication	0.000194984	3.71	-3	9.56E-07	6.93	-2.64575
Polo kinase (mitosis)	9.93E-06	5.003	-1.89	2.60E-06	6.43	-1.63299
Kinetochore assembly	8.85E-06	5.053	-2.673	6.95E-07	7.09	-1.66667
G2/M checkpoint	8.85E-06	5.053	2.333	7.36E-06	5.91	1.63299
Phagosome maturation	7.57E-06	5.121	1.508	0.132655	1.01	0
Coronavirus replication	0.000199986	3.699	-1.414	0.0596059	1.41	0
CLEAR slgnaling	0.00158489	2.8	2.183	0.00215492	3.07	2.12132
Aryl hydrocarbon signaling	0.000353183	3.452	0.577	0.160735	0.914	0
Accute immune signaling	0.00038815	3.411	1.941	2.87E-05	5.23	1.13389
14-3-3_ Signaling	0.000724436	3.14	0	0.000841773	3.54	0
Base Excision repair	0.0616595	1.21	-2	0.0572688	1.43	0
LXR/RXR activation	0.00038815	3.411	0.707	0.0194482	1.97	1
Ferroptosis signaling	0.000295121	3.53	1.941	0.000911882	3.5	1.63299
IPF signaling	3.46E-05	4.461	0	0.00451658	2.7	-0.707107
Glucocordicoid signaling	0.000776247	3.11	0	1	0	0
Osteoarthritis (HIF1A)	0.000776247	3.11	2.309	5.13E-06	6.09	1.13389
ATM signaling	0.000776247	3.11	-0.333	0.192434	0.824	0
CSDE1 signaling	0.000130017	3.886	-1	0.0132999	2.16	0
HMGB1 signaling	0.00038815	3.411	0.277	0.000520875	3.78	0
Remodeling epithelial junctions	0.00038815	3.411	0	0.428271	0.424	0
Sirtuin signaling	3.55E-07	6.45	0.853	0.380602	0.483	0
NRF2 oxidativestress	0.000776247	3.11	1.633	1	0	0
Cholesterol biosynthesis	1.27E-06	5.896	-2	1	0	0

### Sheet: Table S6 IPA PEX DSI
Pathway	PEX_FDRpval	PEX_logBHPval	PEX_Zscore	AECGM_FDR_Pval	AECGM_logBHPval	AECGM_Zscore
Cell cycle replication	0.000194984	3.71	-3	6.63743E-05	4.178	-2.828
Polo kinase (mitosis)	9.93116E-06	5.003	-1.89	8.12831E-05	4.09	-1.89
Kinetochore assembly	8.85116E-06	5.053	-2.673	8.12831E-05	4.09	-1.897
G2/M checkpoint	8.85116E-06	5.053	2.333	0.000114025	3.943	2.646
Phagosome maturation	7.56833E-06	5.121	1.508	0.00532108	2.274	0
Coronavirus replication	0.000199986	3.699	-1.414	0.00837529	2.077	-0.447
CLEAR slgnaling	0.00158489	2.8	2.183	0.0186209	1.73	1.508
Aryl hydrocarbon signaling	0.000353183	3.452	0.577	0.0187068	1.728	-0.447
Accute immune signaling	0.00038815	3.411	1.941	0.0422669	1.374	1.633
14-3-3_ Signaling	0.000724436	3.14	0	0.042658	1.37	0
Base Excision repair	0.0616595	1.21	-2	0.0474242	1.324	-1
LXR/RXR activation	0.00038815	3.411	0.707	0.0660693	1.18	1.342
Ferroptosis signaling	0.000295121	3.53	1.941	0.0812831	1.09	1.633
IPF signaling	3.45939E-05	4.461	0	0.0812831	1.09	-0.632
Glucocordicoid signaling	0.000776247	3.11	0	0.0954993	1.02	0
Osteoarthritis (HIF1A)	0.000776247	3.11	2.309	0.16788	0.775	0
ATM signaling	0.000776247	3.11	-0.333	0.201837	0.695	1
CSDE1 signaling	0.000130017	3.886	-1	0.201837	0.695	0
HMGB1 signaling	0.00038815	3.411	0.277	0.244906	0.611	0
Remodeling epithelial junctions	0.00038815	3.411	0	0.246037	0.609	0
Sirtuin signaling	3.55E-07	6.45	0.853	0.25704	0.59	0.378
NRF2 oxidativestress	0.000776247	3.11	1.633	0.274157	0.562	2
Cholesterol biosynthesis	1.27057E-06	5.896	-2	1	0	0

### Sheet: Table S7 IPA DSI AEGCM
Pathway	DSI_FDR_Pval	DSI_logBHPval	DSI_Zscore	AECGM_FDR_Pval	AECGM_logBHPval	AECGM_Zscore
Cell cycle replication	6.64E-05	4.178	-2.828	9.56E-07	6.93	-2.64575
Polo kinase (mitosis)	8.13E-05	4.09	-1.89	2.60E-06	6.43	-1.63299
Kinetochore assembly	8.13E-05	4.09	-1.897	6.95E-07	7.09	-1.66667
G2/M checkpoint	0.000114025	3.943	2.646	7.36E-06	5.91	1.63299
Phagosome maturation	0.00532108	2.274	0	0.132655	1.01	0
Coronavirus replication	0.00837529	2.077	-0.447	0.0596059	1.41	0
CLEAR slgnaling	0.0186209	1.73	1.508	0.00215492	3.07	2.12132
Aryl hydrocarbon signaling	0.0187068	1.728	-0.447	0.160735	0.914	0
Accute immune signaling	0.0422669	1.374	1.633	2.87E-05	5.23	1.13389
14-3-3_ Signaling	0.042658	1.37	0	0.000841773	3.54	0
Base Excision repair	0.0474242	1.324	-1	0.0572688	1.43	0
LXR/RXR activation	0.0660693	1.18	1.342	0.0194482	1.97	1
Ferroptosis signaling	0.0812831	1.09	1.633	0.000911882	3.5	1.63299
IPF signaling	0.0812831	1.09	-0.632	0.00451658	2.7	-0.707107
Glucocordicoid signaling	0.0954993	1.02	0	1	0	0
Osteoarthritis (HIF1A)	0.16788	0.775	0	5.13E-06	6.09	1.13389
ATM signaling	0.201837	0.695	1	0.192434	0.824	0
CSDE1 signaling	0.201837	0.695	0	0.0132999	2.16	0
HMGB1 signaling	0.244906	0.611	0	0.000520875	3.78	0
Remodeling epithelial junctions	0.246037	0.609	0	0.428271	0.424	0
Sirtuin signaling	0.25704	0.59	0.378	0.380602	0.483	0
NRF2 oxidativestress	0.274157	0.562	2	1	0	0
Cholesterol biosynthesis	1	0	0	1	0	0
